# CRISPR interference-based platform for multimodal genetic screens in human iPSC-derived neurons

**DOI:** 10.1101/513309

**Authors:** Ruilin Tian, Mariam A. Gachechiladze, Connor H. Ludwig, Matthew T. Laurie, Jason Y. Hong, Diane Nathaniel, Anika V. Prabhu, Michael S. Fernandopulle, Rajan Patel, Mehrnoosh Abshari, Michael E. Ward, Martin Kampmann

## Abstract

CRISPR/Cas9-based functional genomics have transformed our ability to elucidate mammalian cell biology. However, most previous CRISPR-based screens were conducted in cancer cell lines, rather than healthy, differentiated cells. Here, we describe a CRISPR interference (CRISPRi)-based platform for genetic screens in human neurons derived from induced pluripotent stem cells (iPSCs). We demonstrate robust and durable knockdown of endogenous genes in such neurons, and present results from three complementary genetic screens. First, a survival-based screen revealed neuron-specific essential genes and genes that improved neuronal survival upon knockdown. Second, a screen with a single-cell transcriptomic readout uncovered several examples of genes whose knockdown had strikingly cell-type specific consequences. Third, a longitudinal imaging screen detected distinct consequences of gene knockdown on neuronal morphology. Our results highlight the power of unbiased genetic screens in iPSC-derived differentiated cell types and provide a platform for systematic interrogation of normal and disease states of neurons.
