## Supplementary material for "CRISPR interference-based platform for multimodal genetic screens in human iPSC-derived neurons": Table S2

### Sheet: sgRNA_info_for_pooled_validatio
sgRNA_short name	sgRNA_long name	protospacer sequence	Day 10 iPSC_rep1	Day 10 iPSC_rep2	Day 14 neuron_rep1	Day 14 neuron_rep2	Day 28 neuron_rep1	Day 14 co-culture neuron_rep1	Day 14 co-culture neuron_rep2
AARS_sgRNA1	AARS_+_70323318.23-P1P2_h1_Top5	GCGGCGACCCTAGGAGAGGT	-2.65223	-4.96928	-3.18677	-0.442845	-2.69542	-1.17497	-0.971148
AARS_sgRNA2	AARS_+_70323322.23-P1P2_h1_Top5	GGGGACGGCGACCCTAGGAG	-1.76548	-0.853395	-1.62759	-1.16773	-1.21905	-1.19182	-0.589689
ACTR2_sgRNA1	ACTR2_-_65454953.23-P1P2_h1_Top5	GAAAAGTTGGGCCGAAGGAG	-3.39139	-3.82849	-4.63844	-4.75958	-4.90841	-4.6646	-4.2566
ACTR2_sgRNA2	ACTR2_-_65454971.23-P1P2_h1_Top5	GGGGGCCGGGAAGACGCAAG	-3.91062	-3.96849	-5.61333	-5.41832	-5.72665	-5.81032	-5.3548
ARPC2_sgRNA1	ARPC2_+_219082121.23-P1_h1_Top5	GTAAGGGAGGCAAGGACGGA	-3.4081	-3.53539	-4.15865	-4.30651	-4.24505	-4.19004	-3.88475
ARPC2_sgRNA2	ARPC2_-_219081929.23-P1_h1_Top5	GCTTGTCGGTGAAGCGGCAG	-3.3965	-3.65171	-5.01227	-5.11004	-5.60258	-5.27396	-5.03634
ARPC3_sgRNA1	ARPC3_+_110888087.23-P1_h1_Top5	GACCTGGATCCTGCTCCTCT	-3.42521	-3.35921	-5.14681	-5.07496	-5.34609	-5.33372	-5.06401
ARPC3_sgRNA2	ARPC3_-_110888149.23-P1_h1_Top5	GCTGGCAGCCTGGGCGAGGT	-3.25485	-2.98966	-4.17436	-3.80078	-4.30675	-3.97465	-3.87275
ASNA1_sgRNA1	ASNA1_+_12848373.23-P1P2_h1_Top5	GGCTCCAGCGGCTCCACATC	-3.89059	-3.95468	-3.14742	-2.93704	-2.74214	-3.4362	-2.53656
ASNA1_sgRNA2	ASNA1_+_12848698.23-P1P2_h1_Top5	GCCGGGCGCTGAGTTCACTG	-2.5951	-2.51455	-2.83751	-2.60339	-2.16983	-3.19964	-3.07192
ATP5A1_sgRNA1	ATP5A1_+_43678149.23-P1_h1_Top5	GCGTGGTCCGCGCCCTTCCT	-3.43917	-3.58595	-1.2551	-1.00864	-2.70835	-1.45661	-1.30217
ATP5A1_sgRNA2	ATP5A1_-_43678159.23-P1_h1_Top5	GAGTCCGGCCCGCCGAGGAA	-4.28047	-4.00062	-1.62469	-1.49243	-2.76824	-1.97507	-1.81959
ATP5B_sgRNA1	ATP5B_+_57039710.23-P1P2_h1_Top5	GGGTCGGGTGGCCGCTGCTC	-3.35383	-3.10412	-2.02043	-1.67542	-2.97828	-2.14823	-2.04457
ATP5B_sgRNA2	ATP5B_-_57039683.23-P1P2_h1_Top5	GCTGGGGGCAGCGACGCTGA	-4.04499	-4.026	-1.6205	-1.45897	-2.8251	-2.06142	-1.94669
ATP6V1B2_sgRNA1	ATP6V1B2_+_20054954.23-P1P2_h1_Top5	GGGCACGGGTAGCTCGGGTG	-3.2511	-3.14421	-3.52909	-3.94516	-3.52166	-2.98281	-3.63846
ATP6V1B2_sgRNA2	ATP6V1B2_-_20054985.23-P1P2_h1_Top5	GGCTACCCGTGCCCACCGGT	-3.59289	-3.81962	-3.80642	-3.71792	-3.7003	-3.544	-3.41428
ATP6V1C1_sgRNA1	ATP6V1C1_+_104033390.23-P1P2_h1_Top5	GACCGAGGCAGACAGCCTAG	-4.13991	-4.74147	-5.48913	-5.51789	-5.85916	-5.80293	-5.57619
ATP6V1C1_sgRNA2	ATP6V1C1_-_104033344.23-P1P2_h1_Top5	GTTGGGTAGAGGAAGCCGTG	-4.0747	-4.29642	-6.18487	-6.49863	-6.24809	-5.91988	-5.94105
ATR_sgRNA1	ATR_-_142297369.23-P1P2_h1_Top5	GCCACGGAGCATCTCCACAA	-3.43325	-3.53997	-2.42647	-2.53858	-2.60231	-2.27846	-1.90505
ATR_sgRNA2	ATR_-_142297649.23-P1P2_h1_Top5	GGCCCGACGGAGCCGTGTGG	-2.30317	-1.68578	-2.54904	-2.36178	-1.94446	-2.17193	-1.84507
BUB1B_sgRNA1	BUB1B_-_40453273.23-P1P2_h1_Top5	GACTTGGCGGCTAGGGGTGT	-2.96096	-1.49769	-2.63656	-2.57758	-2.64005	-2.56266	-2.18684
BUB1B_sgRNA2	BUB1B_-_40453297.23-P1P2_h1_Top5	GTGAGGTGGCCGGTTTGTTA	-8.07834	-10.4778	-3.25692	-3.74449	-2.91541	-3.25581	-2.64539
BUB1_sgRNA1	BUB1_+_111435409.23-P1P2_h1_Top5	GGAATGTGTCCCACCCAGCA	-3.55636	-3.15953	-1.9676	-2.01063	-2.08069	-1.99452	-1.86113
BUB1_sgRNA2	BUB1_-_111435363.23-P1P2_h1_Top5	GGACAAGCGCCGGGCCTCAG	-3.23247	-5.18997	-2.62944	-2.40128	-3.02302	-2.71367	-2.46033
CDC7_sgRNA1	CDC7_+_91966603.23-P1P2_h1_Top5	GGAGGGATCCGAAGGGGGGC	-4.27933	-5.0444	-2.08169	-2.77315	-2.61318	-2.338	-1.74461
CDC7_sgRNA2	CDC7_+_91966764.23-P1P2_h1_Top5	GCCTGGCCACGAGTACTGGG	-3.42642	-2.64512	-1.9197	-1.87366	-1.80108	-1.82044	-1.88125
CDK12_sgRNA1	CDK12_+_37617986.23-P1P2_h1_Top5	GCCAGGAAGTGAGAAGCCGA	-2.30098	-2.4441	-2.00347	-1.79173	-1.79233	-1.49841	-1.51991
CDK12_sgRNA2	CDK12_+_37618135.23-P1P2_h1_Top5	GACCCTTCTACATGAGGTGG	-2.72358	-2.18485	-1.42557	-1.29561	-1.31597	-1.36701	-1.13843
CDK7_sgRNA1	CDK7_+_68531106.23-P1P2_h1_Top5	GTTCCTGAGCAGACTCGCGG	-4.29497	-4.88592	-1.82312	-2.14974	-2.04642	-2.111	-1.8913
CDK7_sgRNA2	CDK7_-_68530696.23-P1P2_h1_Top5	GGGCGGGGATACTAAAGCGA	-4.43241	-4.1241	-2.51508	-2.67056	-2.7153	-2.44151	-2.40465
CDKN1C_sgRNA1	CDKN1C_+_2906927.23-P1P2_h1_Top5	GTAGCCAGCAGGCATCGAGG	-0.178109	-0.211247	0.597413	0.485661	0.431816	0.500235	0.618278
CDKN1C_sgRNA2	CDKN1C_-_2906877.23-P1P2_h1_Top5	GCGGCTACCTGGCTGTCCGG	-0.184429	-0.0380483	0.66122	0.413674	0.528245	0.664045	0.717122
CHEK1_sgRNA1	CHEK1_+_125496255.23-P1P2_h1_Top5	GATGGGGCAGAAAACGCCTG	-3.54576	-3.48333	-3.03172	-3.13248	-3.15331	-3.01306	-2.88155
CHEK1_sgRNA2	CHEK1_+_125496272.23-P1P2_h1_Top5	GAGGATATAGGGAGCGGTAT	-3.52938	-3.95949	-3.02869	-2.89539	-3.05267	-2.79477	-2.87309
CLK3_sgRNA1	CLK3_+_74908403.23-P1_h1_Top5	GCTGCAGTGACCGCCCTCCG	-3.42798	-3.70926	-2.57748	-2.75769	-2.49316	-2.6526	-2.25297
CLK3_sgRNA2	CLK3_-_74908201.23-P1_h1_Top5	GGCGGAAGAGGCGCTCGGAG	-2.822	-2.84129	-1.83512	-1.80198	-1.81605	-1.61247	-1.67291
CSNK2A1_sgRNA1	CSNK2A1_+_524305.23-P1P2_h1_Top5	GCTTCCACCACAGGTACCTA	0.00990445	-0.242945	-0.38125	-0.381948	-0.442677	-0.276108	-0.0553683
CSNK2A1_sgRNA2	CSNK2A1_-_524311.23-P1P2_h1_Top5	GCCTCGCCTGGCTGCTCCCT	0.0725083	0.047613	-0.259412	-0.330324	-0.319483	-0.205328	-0.0342873
CYC1_sgRNA1	CYC1_+_145150397.23-P1P2_h1_Top5	GCAGCCGCAAGAGCCGTCCT	-1.6174	-1.88784	-0.852985	-0.769426	-1.08146	-0.940335	-0.735113
CYC1_sgRNA2	CYC1_-_145149982.23-P1P2_h1_Top5	GCAGGGGCCGACGGGAGTGG	-1.88984	-1.96663	-2.08136	-2.20376	-2.4306	-2.12205	-2.03633
DCPS_sgRNA1	DCPS_-_126173865.23-P1P2_h1_Top5	GGGCACGCATCCCGCAGGAG	-7.68255	-2.5244	-1.74859	-0.299341	-1.3147	-0.778439	-0.793927
DCPS_sgRNA2	DCPS_-_126174007.23-P1P2_h1_Top5	GAGCTCCTCAACTAGGCAAG	-5.05213	-5.45461	-1.08811	-1.05388	-1.3677	-1.10771	-1.01219
DDX39B_sgRNA1	DDX39B_-_31509735.23-P1P2_h1_Top5	GGCCAAAGCTTACCTAAACA	-0.703422	-0.641357	-0.841889	-0.83856	-0.78145	-0.977206	-0.803607
DDX39B_sgRNA2	DDX39B_-_31509769.23-P1P2_h1_Top5	GGCGGCAGCAACAGCGACGA	-0.863609	-2.10731	-0.731577	-0.822526	-0.624338	-0.995568	-0.722201
DTYMK_sgRNA1	DTYMK_+_242626164.23-P1P2_h1_Top5	GCGCGGGGCTCTCATAGTGC	-1.26924	-1.58094	-2.6706	-2.28421	-2.74577	-2.56593	-2.46043
DTYMK_sgRNA2	DTYMK_+_242626194.23-P1P2_h1_Top5	GGGCGGGCGGTGGACAGTCA	-1.60363	-1.45611	-2.58948	-2.69338	-2.92814	-2.63503	-2.68507
DUSP8_sgRNA1	DUSP8_+_1593493.23-P1P2_h1_Top5	GGCCCCGGGCCTGTCACTCG	-0.0268015	-0.0345958	-0.526122	-0.557957	-0.689938	-1.04851	-0.911272
DUSP8_sgRNA2	DUSP8_-_1593467.23-P1P2_h1_Top5	GGTCCGGCGGGGCGTCGTGG	-2.6421	-2.56792	-0.634534	-0.893568	-0.732768	-1.11323	-0.984359
DUT_sgRNA1	DUT_+_48624411.23-P1P2_h1_Top5	GCGAGCGAGGAGACCACCGG	-3.21739	-5.2024	-3.76097	-3.75128	-3.73903	-3.32395	-3.93642
DUT_sgRNA2	DUT_-_48624886.23-P1P2_h1_Top5	GTAGAGAGGAAGGCCCATGG	-3.43564	-4.25224	-2.18911	-2.2574	-2.00138	-2.1511	-2.04078
EFTUD1_sgRNA1	EFTUD1_+_82554982.23-P1P2_h1_Top5	GGTGGGTGCGACCCGAGAGA	-4.63693	-4.39958	-4.61195	-4.50226	-4.74358	-4.35616	-4.08208
EFTUD1_sgRNA2	EFTUD1_+_82555084.23-P1P2_h1_Top5	GTCAGAGACGTGCGGGTGAA	-5.28052	-4.02493	-4.48454	-4.48086	-4.79663	-4.98166	-4.15965
EIF2AK3_sgRNA1	EIF2AK3_+_88926929.23-P1P2_h1_Top5	GCGGGCTGAGACGTGGCCAG	0.1144	0.0938188	0.628743	0.483666	0.485919	0.658571	0.808943
EIF2AK3_sgRNA2	EIF2AK3_-_88926935.23-P1P2_h1_Top5	GACAGCCAGCCGTGTTCCCC	0.359592	0.0746482	0.595091	0.454058	0.614498	0.80659	0.901947
EPRS_sgRNA1	EPRS_+_220219441.23-P1P2_h1_Top5	GGGAGGCGCAGTGTGAGCCC	-3.18578	-2.97212	-1.01038	-1.12111	-1.40725	-1.12958	-1.00927
EPRS_sgRNA2	EPRS_+_220219853.23-P1P2_h1_Top5	GGGCAGTAGCTGCGGCGCAG	-2.0368	-2.12298	-1.1016	-1.05072	-1.98291	-0.817963	-0.703856
FECH_sgRNA1	FECH_+_55253900.23-P1P2_h1_Top5	GCACTGCTGGGCGGACACCT	-4.66829	-4.54422	-0.761804	-0.774535	-0.887248	-0.69018	-0.518329
FECH_sgRNA2	FECH_-_55253880.23-P1P2_h1_Top5	GGCAGCCTCGGCCCGAGTCC	-5.83651	-6.78378	-1.41001	-1.156	-1.62092	-1.15321	-0.908019
FNTA_sgRNA1	FNTA_+_42911947.23-P1P2_h1_Top5	GGCTGAACGAGTGCAGTCAA	-4.77578	-4.71344	-2.38032	-2.41913	-3.3422	-2.81282	-2.71589
FNTA_sgRNA2	FNTA_-_42911755.23-P1P2_h1_Top5	GCCAGCGGCCCCAAGACCCG	-4.27511	-3.73476	-2.82725	-2.89434	-3.30378	-2.87775	-2.78694
GLRX2_sgRNA1	GLRX2_+_193074503.23-P1P2_h1_Top5	GCCGGGCTCTGACCATGATT	-0.117193	-0.157961	-0.00513011	-0.105635	-0.393855	-0.155201	-0.00528644
GSR_sgRNA1	GSR_-_30585161.23-P1P2_h1_Top5	GCCGATCACCAGGTAGTCAT	-4.46712	-5.05173	-1.84583	-1.58855	-3.12268	-1.92574	-1.8976
GSR_sgRNA2	GSR_-_30585170.23-P1P2_h1_Top5	GAGGTAGTCATAGGAGGCCA	-4.61825	-4.22035	-1.72284	-1.50141	-2.77523	-1.83663	-1.6208
GUK1_sgRNA1	GUK1_-_228327987.23-P1P2_h1_Top5	GGTCACGTAGGTTCAGTGGG	-3.18053	-2.91862	-3.31368	-3.25258	-3.51509	-3.35227	-3.23778
GUK1_sgRNA2	GUK1_-_228328011.23-P1P2_h1_Top5	GGAGGTGGCCCCGGATGCTG	-3.12845	-3.33035	-2.85546	-2.90167	-3.00872	-2.92653	-2.81982
HMGCS1_sgRNA1	HMGCS1_-_43313473.23-P1P2_h1_Top5	GCTCACCAAGCGTGACCGAG	-0.715992	-0.902634	-5.8815	-5.71987	-5.27513	-5.64092	-5.5718
HMGCS1_sgRNA2	HMGCS1_-_43313565.23-P1P2_h1_Top5	GCCGCCAACCCACCCGACTC	-0.954543	-0.866306	-5.27544	-5.53751	-5.22217	-5.27351	-5.09863
KAT5_sgRNA1	KAT5_+_65479809.23-P1P2_h1_Top5	GGCCAGGGTCGGCTACTGGG	-3.67009	-3.36057	-3.15559	-3.1792	-3.26065	-3.12803	-3.04584
KAT5_sgRNA2	KAT5_-_65480114.23-P1P2_h1_Top5	GTGGCACTTGTGACTGAAGG	-4.46937	-3.6819	-3.53158	-3.47691	-3.78013	-3.82234	-3.74004
KIF1A_sgRNA1	KIF1A_-_241759231.23-P1P2_h1_Top5	GGCCGGGCGAGCCCTCCCGA	-0.880119	-0.748516	-1.56342	-1.4677	-1.81751	-1.84767	-1.79835
KIF1A_sgRNA2	KIF1A_-_241759571.23-P1P2_h1_Top5	GACTGGCGGCGGCCCCGCAT	-3.06409	-3.5851	-0.888095	-1.28315	-1.30367	-1.57973	-1.45177
LPPR2_sgRNA1	LPPR2_-_11466222.23-P1P2_h1_Top5	GGGCAGTCTAGGCGGAGCGG	-0.590137	-0.171287	-0.53471	-0.268517	-0.31007	-0.568423	-0.0745471
LSS_sgRNA1	LSS_+_47648696.23-P1P2_h1_Top5	GGGTCCCGGGTGCGGACATC	-6.19275	-5.35662	-1.9976	-1.94707	-2.12056	-1.8029	-1.62661
LSS_sgRNA2	LSS_-_47648468.23-P1P2_h1_Top5	GAGTCGCCAGCGGCCGAGGT	-4.48788	-5.18204	-1.88429	-1.91213	-1.95559	-1.78079	-1.69101
MAP3K12_sgRNA1	MAP3K12_-_53893214.23-P1P2_h1_Top5	GCTCGGCCAGGCTCTCACCT	-0.103491	-0.135496	0.672097	0.531774	0.680319	1.03493	1.20106
MAP3K12_sgRNA2	MAP3K12_-_53893243.23-P1P2_h1_Top5	GGCGGCCGCAGCACAAAAGG	0.170751	0.0853361	0.697279	0.578602	0.694767	1.05615	1.20954
MAPK8IP1_sgRNA1	MAPK8IP1_-_45922057.23-P1_h1_Top5	GCCGCCGCGGAGATGTGAGG	0.133334	0.102462	0.0979369	-0.00296408	-0.0489342	-0.0369181	0.165194
MAPK8IP1_sgRNA2	MAPK8IP1_-_45922095.23-P1_h1_Top5	GAGCGGGAAGGGGCACCCAC	-3.89791	-3.69076	-1.3324	-1.41391	-3.07253	-2.06408	-2.08175
MAPK8_sgRNA1	MAPK8_+_49515127.23-P1P2_h1_Top5	GCACGCGAAGAGGACGCGAG	-0.017507	0.0293366	0.388916	0.298781	0.2997	0.142691	0.320663
MAPK8_sgRNA2	MAPK8_-_49514791.23-P1P2_h1_Top5	GCGCGAGCAGCGCTGGGTAA	-0.0955904	0.0384597	0.539424	0.385416	0.358716	0.168694	0.377344
MAT2A_sgRNA1	MAT2A_+_85766302.23-P1P2_h1_Top5	GTCTACTCGTAGCAGGCGGG	-0.628578	-0.590947	-3.41636	-3.2332	-4.63638	-2.4482	-2.28141
MAT2A_sgRNA2	MAT2A_+_85766367.23-P1P2_h1_Top5	GTGGCCTTACGAAGGAGCAG	-0.471742	-0.431779	-3.39783	-3.18869	-4.51852	-2.09341	-1.85461
MMAB_sgRNA1	MMAB_+_110011271.23-P1P2_h1_Top5	GCCTGGCTCATGGCTGTGTG	-0.688456	-0.674209	-3.0204	-3.07901	-4.78218	-4.24381	-4.11692
MMAB_sgRNA2	MMAB_-_110011077.23-P1P2_h1_Top5	GTGCCGCGGTGACCTCACGG	-0.595855	-0.482793	-1.01299	-1.1066	-1.51282	-1.62672	-1.48143
MTMR11_sgRNA1	MTMR11_+_149903036.23-P1P2_h1_Top5	GTCAGAAGGGCCCCGAGGTT	-2.08427	-1.88183	-1.51788	-1.67302	-1.74195	-2.10189	-1.76405
MTMR11_sgRNA2	MTMR11_-_149902999.23-P1P2_h1_Top5	GTCTGAATTGAGGGTAGCAG	-2.25023	-2.2368	-2.362	-2.44109	-2.45818	-2.34327	-2.19158
MVK_sgRNA1	MVK_-_110011114.23-P1P2_h1_Top5	GGCGACGACACCACGATTCA	-0.40688	-0.426179	-1.89353	-1.92664	-2.70638	-2.80602	-2.23421
MVK_sgRNA2	MVK_-_110011650.23-P1P2_h1_Top5	GCGGCTTCGGCGCGGAGGGG	-3.47402	-3.38653	-5.04594	-4.87386	-5.12484	-5.0267	-4.60843
NDUFA1_sgRNA1	NDUFA1_-_119005848.23-P1P2_h1_Top5	GTTTCAAGGACCCAGAAGTA	-4.87751	-4.51431	-1.57753	-1.66834	-1.98585	-1.83896	-1.65806
NDUFA1_sgRNA2	NDUFA1_-_119006194.23-P1P2_h1_Top5	GTGTATCAGAGTGGGCCTTA	-4.44839	-4.64037	-1.93415	-1.95993	-2.15636	-2.04072	-1.84808
NDUFS8_sgRNA1	NDUFS8_+_67798148.23-P1P2_h1_Top5	GAGCAGGCCAGTCAATCGGG	-1.44685	-1.61441	-0.693912	-0.778413	-1.20438	-1.17493	-0.983778
NDUFS8_sgRNA2	NDUFS8_-_67798204.23-P1P2_h1_Top5	GAGCGGCGGCGCTTCAAGGT	-1.5574	-1.50203	-0.692388	-0.737839	-1.11746	-1.05409	-0.93704
NDUFV2_sgRNA1	NDUFV2_+_9102636.23-P1P2_h1_Top5	GACCCCAGGCCTAGGCGACC	-2.7301	-3.31071	-1.69102	-1.70093	-2.03841	-1.98978	-1.71015
NDUFV2_sgRNA2	NDUFV2_+_9102968.23-P1P2_h1_Top5	GGTATGGCAACCCTCCCTCG	-2.52039	-2.60402	-1.26765	-1.30152	-1.68863	-1.56321	-1.43755
NEDD8-MDP1_sgRNA1	NEDD8-MDP1_+_24701319.23-P1P2_h1_Top5	GGCCTCAGGGCTCCGCGCGA	-3.81106	-4.02728	-3.25118	-3.1751	-3.34948	-3.13686	-2.84393
NEDD8-MDP1_sgRNA2	NEDD8-MDP1_+_24701539.23-P1P2_h1_Top5	GTGCAGGCAAGAGTGCTGGA	-7.12247	-5.82633	-5.26839	-5.09885	-5.33289	-4.74859	-5.27179
NFS1_sgRNA1	NFS1_-_34287220.23-P1P2_h1_Top5	GCGGAGCAGCATGGTCCCGC	-1.59154	-0.867475	-0.587948	-0.389259	-0.747653	-0.471165	-0.230361
NRIP1_sgRNA1	NRIP1_+_16437286.23-P1P2_h1_Top5	GGAGCCCCGAACTCGGGAGG	0.154361	0.0797488	-0.842136	-0.709213	-0.979027	-0.885168	-0.651655
NRIP1_sgRNA2	NRIP1_+_16437292.23-P1P2_h1_Top5	GGCAGCAGAGCCCCGAACTC	-1.11839	-1.24299	-4.00017	-3.69567	-4.09182	-3.68457	-3.53772
NSF_sgRNA1	NSF_-_44668057.23-ENST00000398238.4_h1_Top5	GCGGTTGCACGCCTGCGCGA	-2.66348	-3.0774	-1.90304	-1.95665	-1.98772	-2.05206	-1.80313
NSF_sgRNA2	NSF_-_44668515.23-ENST00000398238.4_h1_Top5	GCTTGCGAGGGCTTATTAGG	-2.40307	-2.18206	-2.89303	-2.76447	-2.8068	-2.38825	-2.33361
NTRK1_sgRNA1	NTRK1_+_156830696.23-P1P2_h1_Top5	GCGCCCGCCTCGCTCAGGCG	0.0437818	0.0927517	0.0568989	0.0103505	-0.00431315	-0.0317948	0.0783584
NTRK1_sgRNA2	NTRK1_+_156830848.23-P1P2_h1_Top5	GCAGTCCCGAGGAGCCGTGG	-3.39784	-1.61981	-1.14464	-0.532882	-0.94246	-1.52018	-0.672717
PGGT1B_sgRNA1	PGGT1B_+_114598325.23-P1P2_h1_Top5	GCGGAGTCGGACCGCAAACT	-5.3701	-6.10276	-2.93509	-3.03478	-3.47608	-3.64549	-3.47015
PGGT1B_sgRNA2	PGGT1B_+_114598567.23-P1P2_h1_Top5	GCACTGATTCCGGGTCGCGG	-5.40198	-5.00817	-3.38078	-3.32957	-3.8828	-3.89135	-3.77504
PI4KB_sgRNA1	PI4KB_-_151299661.23-P1P2_h1_Top5	GTCGTAGTCGAACTCAGGTG	-2.65388	-2.78692	-2.19102	-2.29128	-2.45993	-2.11445	-2.08262
PI4KB_sgRNA2	PI4KB_-_151299873.23-P1P2_h1_Top5	GTCCCTGACAGCGGCCGCGG	-2.89265	-2.93834	-3.15691	-3.13556	-3.42142	-2.94118	-3.06278
PMVK_sgRNA1	PMVK_+_154909114.23-P1P2_h1_Top5	GGGCTGGTACTGCTGTTCAG	-0.730701	-0.695089	-2.81963	-2.69308	-4.41173	-2.54498	-2.66932
PMVK_sgRNA2	PMVK_+_154909206.23-P1P2_h1_Top5	GCGCGGTGTCCCGATTTTAG	-0.679294	-0.607977	-2.16165	-2.12719	-3.39676	-2.12141	-1.86391
PPA1_sgRNA1	PPA1_+_71993075.23-P1P2_h1_Top5	GAGGACTCCGGCACTATGAG	-5.26843	-5.6562	-4.11864	-4.13737	-4.74364	-3.90242	-3.78372
PPA1_sgRNA2	PPA1_-_71993135.23-P1P2_h1_Top5	GAGAGCCACCAGCCCGCACG	-6.8988	-5.46739	-4.33616	-4.4841	-5.16425	-4.24479	-4.11586
PPCDC_sgRNA1	PPCDC_-_75316006.23-P1_h1_Top5	GCTGGGAAGCTGGGTTCTCG	0.169286	0.12619	-0.742547	-0.716438	-1.54621	-0.141251	-0.0672366
PPCDC_sgRNA2	PPCDC_-_75316009.23-P1_h1_Top5	GGGAAGCTGGGTTCTCGCGG	0.102577	0.0638345	-0.988425	-0.947986	-1.86211	0.241567	-0.12522
PPP1CB_sgRNA1	PPP1CB_+_28975374.23-P1P2_h1_Top5	GCCCATCCTCGGGTCACCGG	-3.86748	-3.31226	-3.48967	-3.61217	-3.2959	-3.16415	-3.03485
PPP1CB_sgRNA2	PPP1CB_+_28975409.23-P1P2_h1_Top5	GACGGACGCACAAAGCCCAG	-3.16581	-3.47494	-3.25444	-3.21991	-3.37205	-3.18507	-3.14722
PPP1R8_sgRNA1	PPP1R8_+_28157375.23-P1P2_h1_Top5	GTGGGCAGTCGAACAGCGGG	-5.04764	-5.19573	-2.26986	-2.17453	-2.54537	-2.36973	-2.19879
PPP1R8_sgRNA2	PPP1R8_-_28157368.23-P1P2_h1_Top5	GTGGCGGCAGCCGCGAACTC	-3.90172	-4.24539	-1.69047	-1.66781	-1.90543	-1.69913	-1.58269
PPP2R1A_sgRNA1	PPP2R1A_+_52693317.23-P1_h1_Top5	GTCCCTTTCCTGTCAGACTG	-2.78023	-2.72936	-4.52562	-4.39201	-4.52015	-4.38433	-4.25461
PPP2R1A_sgRNA2	PPP2R1A_-_52693331.23-P1_h1_Top5	GGCGCTGGCCGCAGTCTGAC	-3.17591	-3.08308	-5.78387	-5.59449	-5.91854	-5.92383	-5.97318
PPP2R2A_sgRNA1	PPP2R2A_-_26149133.23-P1P2_h1_Top5	GCGGAGAAAGAGCACGAGCG	-3.85448	-2.73856	-2.19309	-2.05265	-2.32512	-4.02303	-3.50899
PPP2R2A_sgRNA2	PPP2R2A_-_26149523.23-P1P2_h1_Top5	GCCCGGGAGGCAAGTGGTCA	-2.47493	-2.43191	-2.04666	-1.97675	-2.19298	-2.26301	-2.28635
PRKRIR_sgRNA1	PRKRIR_+_76092097.23-P1P2_h1_Top5	GCGGCGGCGGTAAATCCTCC	-4.80102	-4.79352	-1.76167	-1.65098	-1.80485	-1.80203	-1.65795
PRKRIR_sgRNA2	PRKRIR_-_76092044.23-P1P2_h1_Top5	GAAGCCGCGAGGGCCAGGAG	-3.53425	-3.94023	-2.59123	-2.46691	-2.49611	-2.54296	-2.55529
PTEN_sgRNA1	PTEN_+_89623582.23-P1P2_h1_Top5	GGTTAGAAAAGACGAAGAGG	1.21725	1.18215	0.436723	0.346461	0.517769	0.543641	0.719169
PTEN_sgRNA2	PTEN_-_89623478.23-P1P2_h1_Top5	GCGAGGGAGATGAGAGACGG	1.0283	1.1399	0.325459	0.269104	0.290705	0.398899	0.617203
PTK2_sgRNA1	PTK2_-_142011334.23-P1P2_h1_Top5	GCCGCGGGCTCACAGTGGTC	-1.22583	-1.92477	-1.93289	-1.88199	-2.17659	-2.31567	-1.86947
PTK2_sgRNA2	PTK2_-_142011343.23-P1P2_h1_Top5	GCACAGTGGTCCGGGACCGG	-1.81859	-1.61083	-2.57927	-2.35759	-2.68005	-2.59733	-2.79316
HACD2_sgRNA1	HACD2_+_123303870.23-P1P2_h1_Top5	GGGGCTTCGGGCACTTGACA	-3.28543	-3.41065	0.0719702	-0.0239191	-0.0783057	0.00230271	0.344222
HACD2_sgRNA2	HACD2_+_123303889.23-P1P2_h1_Top5	GCCGCTCGCGCTAGGAGAGC	-3.3153	-2.66585	0.243413	0.0957073	-0.0531716	0.113014	0.21881
RAB7A_sgRNA1	RAB7A_+_128445197.23-P1P2_h1_Top5	GCTGGGCCCGCTGCTTACCG	-1.39471	-1.323	-0.995065	-1.12201	-1.80523	-1.10319	-1.01122
RAB7A_sgRNA2	RAB7A_-_128445050.23-P1P2_h1_Top5	GTTGGCCATAAAGCCTGAGG	-1.54021	-1.3568	-1.27315	-1.11256	-2.08893	-1.44437	-1.02469
RFK_sgRNA1	RFK_+_79009281.23-P1P2_h1_Top5	GCAGCTCCTCAGGCGCCCGG	0.0113676	-0.0125827	-0.330476	-0.352584	-0.595331	-0.0017095	0.0988369
RFK_sgRNA2	RFK_-_79009318.23-P1P2_h1_Top5	GGAGCTGCGTCTCCGCTGGA	0.0724304	-0.00950476	-0.197507	-0.368619	-0.583991	0.0942426	1.08334
RNGTT_sgRNA1	RNGTT_+_89673250.23-P1P2_h1_Top5	GTTACCCGGATCGGAGAGGT	-3.03436	-3.45797	-2.38128	-2.2476	-2.46204	-2.12687	-2.18441
RNGTT_sgRNA2	RNGTT_-_89673283.23-P1P2_h1_Top5	GATCCGGGTAACGTCAGGGG	-5.09808	-3.6344	-3.45815	-3.33846	-3.50431	-3.42247	-2.90512
RXRG_sgRNA1	RXRG_+_165413902.23-P1P2_h1_Top5	GCGCGTGCATGAGAGAGGAG	-1.76139	-1.50699	-2.43907	-2.32671	-2.52888	-2.19531	-2.13202
RXRG_sgRNA2	RXRG_-_165414269.23-P1P2_h1_Top5	GCTAGCAGCCCGGGGAGCAC	-0.621234	-0.770389	-4.21814	-3.90033	-4.37779	-4.268	-3.97589
SACM1L_sgRNA1	SACM1L_-_45730829.23-P1P2_h1_Top5	GTCAGGCCGGCTCTCCTGCG	-4.26789	-4.25038	-2.7753	-2.49383	-3.01834	-2.99022	-3.12306
SACM1L_sgRNA2	SACM1L_-_45730905.23-P1P2_h1_Top5	GGGTAGAGTTGTAGCCGAGG	-4.31234	-3.07648	-3.37121	-3.42557	-3.5625	-3.68621	-3.57547
SEPSECS_sgRNA1	SEPSECS_-_25161998.23-P1P2_h1_Top5	GCTCTCGCGGTTCATGACAG	-5.2297	-5.83559	-2.44864	-2.34459	-2.91431	-2.28567	-2.27018
SEPSECS_sgRNA2	SEPSECS_-_25162001.23-P1P2_h1_Top5	GTCGCGGTTCATGACAGCGG	-6.20034	-6.26586	-2.47112	-2.42427	-3.11072	-2.34882	-2.27793
SKP1_sgRNA1	SKP1_-_133512401.23-P1P2_h1_Top5	GTAGGGTCTCCCGAAGAACA	-4.8225	-4.73905	-2.77808	-3.08017	-3.26387	-2.06057	-2.13951
SKP1_sgRNA2	SKP1_-_133512608.23-P1P2_h1_Top5	GAGCCGGGAGGCGTTAGCGA	-5.75938	-4.33545	-3.66361	-3.72704	-3.55086	-4.12234	-3.65621
SLC7A4_sgRNA1	SLC7A4_+_21386834.23-P1P2_h1_Top5	GGTGCTCAGAGCGGAGGCAG	-2.4139	-2.45976	-0.810621	-0.877232	-0.971973	-1.09384	-0.945682
SLC7A4_sgRNA2	SLC7A4_-_21386412.23-P1P2_h1_Top5	GCCCGCTCGGTGGCCCTGAG	-2.33957	-2.79264	-1.84937	-1.92533	-1.86866	-1.72433	-1.52452
SNAP23_sgRNA1	SNAP23_+_42787858.23-P1P2_h1_Top5	GAACTCGGACACCCCAACAC	-3.73947	-5.86833	-1.84518	-1.48457	-1.68802	-1.62031	-1.3542
SNAP23_sgRNA2	SNAP23_-_42788282.23-P1P2_h1_Top5	GGGCTTGAGGAAGGACTCTG	-6.09266	-3.94373	-0.530341	-0.639692	-1.06289	-0.965095	-0.232494
SOD1_sgRNA1	SOD1_+_33032036.23-P1P2_h1_Top5	GCTGGTTCCGAGGACTGCAA	-7.29001	-8.46712	-5.25791	-5.17248	-4.9827	-5.8338	-6.83434
SOD1_sgRNA2	SOD1_+_33032477.23-P1P2_h1_Top5	GCACCACGACAGACCCGCGG	-6.14898	-6.16451	-6.10801	-6.01329	-6.10398	-6.55473	-6.06984
SQLE_sgRNA1	SQLE_+_126011191.23-P1P2_h1_Top5	GGAGGGTCACAGAAACACCT	-5.80322	-5.09558	-4.91789	-4.92331	-5.24259	-3.79419	-3.56747
SQLE_sgRNA2	SQLE_-_126010862.23-P1P2_h1_Top5	GATGCTGGTGAGGAAGCCGT	-4.21671	-5.58584	-3.73529	-3.70506	-4.42585	-3.33782	-3.65386
TAOK1_sgRNA1	TAOK1_+_27717965.23-P1P2_h1_Top5	GCGGTAGCCGCTACCCTGGA	0.869471	1.03408	0.728974	0.533369	0.664221	0.951271	1.13529
TAOK1_sgRNA2	TAOK1_-_27717915.23-P1P2_h1_Top5	GGCGGCTTGCTGGGGCTCGG	0.240869	0.559646	0.481265	0.312519	0.293313	0.644832	0.675026
TARS2_sgRNA1	TARS2_-_150459929.23-P1P2_h1_Top5	GGCACTGGTGTGAAGGAACA	-7.3365	-7.09761	-1.38175	-1.21398	-2.31298	-1.35615	-1.15459
TARS2_sgRNA2	TARS2_-_150459943.23-P1P2_h1_Top5	GGAACATGGCCCTGTATCAG	-8.97131	-8.20089	-1.03076	-1.5881	-2.78486	-1.50598	-0.979401
TRAPPC3_sgRNA1	TRAPPC3_+_36615009.23-P1P2_h1_Top5	GGGGTCGCCGAGCTAACCCG	-4.00763	-4.14691	-3.32827	-3.28334	-3.41692	-3.20214	-3.3107
TRAPPC3_sgRNA2	TRAPPC3_+_36615028.23-P1P2_h1_Top5	GTAGGCTCCGGCGTCTGCAG	-4.51423	-6.36683	-3.84464	-4.00222	-3.89761	-4.36253	-3.41303
TRAPPC5_sgRNA1	TRAPPC5_+_7745760.23-P1P2_h1_Top5	GGGGTGGGTAGGGTCTCACC	-2.65413	-5.06439	-3.58533	-3.16868	-3.41691	-3.36222	-3.23018
TRAPPC5_sgRNA2	TRAPPC5_-_7745764.23-P1P2_h1_Top5	GAGCAGACTGCTGCGGTTCC	-2.96495	-4.06706	-3.4443	-4.01346	-4.76964	-4.71386	-3.09381
TRRAP_sgRNA1	TRRAP_-_98476196.23-P1P2_h1_Top5	GCGGCCGAGCGGTTGCGACG	-3.69879	-3.44433	-2.52606	-2.53761	-2.8732	-2.42502	-2.36805
TRRAP_sgRNA2	TRRAP_-_98476562.23-P1P2_h1_Top5	GCGGGACGGCGACCAAAGGA	-4.87127	-2.98668	-3.49368	-3.21649	-4.30497	-2.64891	-2.87699
TUBB_sgRNA1	TUBB_+_30688145.23-P1_h1_Top5	GCAGCGAGGTGCAAACGCGA	-2.29115	-2.04327	-1.87863	-2.0701	-2.13451	-2.39833	-2.25634
TUBB_sgRNA2	TUBB_+_30688173.23-P1_h1_Top5	GAGGTTGGAATGCGCCCCAG	-1.8666	-2.22517	-1.74602	-1.71717	-1.8825	-2.26742	-2.23655
TUFM_sgRNA1	TUFM_+_28857597.23-P1P2_h1_Top5	GCCCGGCTCCCCGGTTACCG	-3.77661	-4.10151	-0.944368	-0.784009	-1.02315	-1.0701	-0.850481
TUFM_sgRNA2	TUFM_-_28857611.23-P1P2_h1_Top5	GACTCGCGCCCCGGTAACCG	-5.42855	-3.41343	-0.390624	-0.793175	-1.18737	-1.09594	-0.653583
UBA1_sgRNA1	UBA1_-_47053257.23-P1_h1_Top5	GCGGCGGCTCGGCTGTAAGG	-3.60112	-2.62831	-3.25866	-3.1852	-3.71531	-4.52958	-3.72277
UBA1_sgRNA2	UBA1_-_47053260.23-P1_h1_Top5	GCGGCTCGGCTGTAAGGAGG	-3.22341	-3.59679	-0.790018	-0.95045	-2.03469	-1.82035	-1.50528
UQCRC1_sgRNA1	UQCRC1_+_48647013.23-P1_h1_Top5	GTGTCGGGCCGCTACCGCCG	-2.00579	-1.88885	-0.242197	-0.548069	-0.849981	-0.850159	-0.583455
UQCRC1_sgRNA2	UQCRC1_+_48647028.23-P1_h1_Top5	GGCGGCGTCCGTGGTCTGTC	-1.86193	-2.40379	0.352243	-0.765635	-0.860046	-0.782548	0.188345
UQCRQ_sgRNA1	UQCRQ_+_132202723.23-P1P2_h1_Top5	GCGGGCCCAAGGCACTCACG	-0.966896	-1.83302	-0.136436	-0.666061	-1.38356	-0.4899	-0.472205
UQCRQ_sgRNA2	UQCRQ_-_132202364.23-P1P2_h1_Top5	GACCGGATCGGTGACTGTGG	-2.49892	-3.3202	-0.569235	-0.498845	-1.22201	-0.895367	-0.48229
UROD_sgRNA1	UROD_-_45477940.23-P1P2_h1_Top5	GAGTTACAGACAGCTGACCA	-1.55044	-1.67876	-3.04626	-2.68801	-3.92673	-1.28209	-0.991781
UROD_sgRNA2	UROD_-_45477955.23-P1P2_h1_Top5	GACCATGGAAGCGAATGGGT	-1.00981	-1.30107	-2.54748	-2.196	-3.35982	-1.1214	-0.825083
VDAC1_sgRNA1	VDAC1_+_133340041.23-P1P2_h1_Top5	GCTTGCGGGCGGAAGTGCAA	-0.271712	-0.299896	-0.453568	-0.43814	-0.589526	-0.540717	-0.33981
VDAC1_sgRNA2	VDAC1_+_133340336.23-P1P2_h1_Top5	GCCCGCCGCCACATCCTCTG	-0.408143	-0.330165	-0.432795	-0.475949	-0.588013	-0.487814	-0.422814
non-targeting_sgRNA1	non-targeting_00236_h1_Top5	GTAGCCTTAGGTAGAGGGGG	-3.36473	-3.67677	-0.542373	-0.798428	-0.730466	-0.8798	-0.769513
non-targeting_sgRNA2	non-targeting_00239_h1_Top5	GTACCACCCAAACGATAACG	-0.0200731	0.320848	0.00458214	0.00462956	0.0691082	0.099825	0.215521
non-targeting_sgRNA3	non-targeting_00242_h1_Top5	GAGACGAGGACATGTGTAGC	0.0255392	0.18371	0.0854241	0.0129686	0.0445603	0.113908	0.273834
non-targeting_sgRNA4	non-targeting_00243_h1_Top5	GACCCGAGACTGCTTCCCGG	0.0200731	-0.00350777	0.0431018	-0.00462956	0.0400882	0.0435138	-0.0466362
non-targeting_sgRNA5	non-targeting_00244_h1_Top5	GACTCACGTAGCAGTGGAAA	0.332077	0.257933	-0.00458214	-0.0727952	0.0952112	-0.0435138	-0.220443
non-targeting_sgRNA6	non-targeting_00247_h1_Top5	GCAGGCCAGAGGCCCCGTGC	-0.0833314	-0.466191	-0.160767	-0.251893	-0.344481	-0.351287	-0.240341
non-targeting_sgRNA7	non-targeting_00248_h1_Top5	GAGTCTGGGGAGGACATTGT	-0.0683146	-0.174099	-0.0231734	0.0233532	-0.180759	-0.145382	0.0466362
non-targeting_sgRNA8	non-targeting_00249_h1_Top5	GCAGGCCCGTTTGCTTACGA	0.123263	0.00350777	0.152759	0.12672	-0.0400882	0.0794164	0.341132
